# DISTRIBUTION OF LIVING (ROSE BENGAL STAINED) BENTHIC FORAMINIFERA IN COPANO, ARANSAS, AND REDFISH BAYS, CENTRAL TEXAS COAST

**DOI:** 10.1101/2024.12.06.627234

**Authors:** Anna Barrera, Christopher M. Lowery

## Abstract

A combination of human development and climate change have the potential to impact ecosystems in the ecologically, economically, and culturally important bays of the Texas Coastal Bend in the northwestern Gulf of Mexico. To determine the extent to which potential impacts are becoming actual impacts, population studies are necessary. Here, we report populations for living benthic foraminifera from three bays collected in May 2023 and 2024. We find the bays largely dominated by *Ammonia*, a shift from the last complete census carried out by Frances Parker and colleagues in 1951 during a multiyear drought. We see no correlation between predominance facies and salinity within our samples, although we only record a salinity range of 25-30 PSU, a small fraction of the possible range of ∼10-40 PSU in these bays. We do observe a relationship between sediment grain size and predominance facies, with *Ammonia* more common in finer grained environments.
