## supplemental tables of species counts and grain size for "DISTRIBUTION OF LIVING (ROSE BENGAL STAINED) BENTHIC FORAMINIFERA IN COPANO, ARANSAS, AND REDFISH BAYS, CENTRAL TEXAS COAST"

### Sheet: Counts
	Year	Bay	Station Number	Sample #	Splits	Total: Goal 300	Elphidium	Ammonia parkinsoniana	Ammonia spp.	Trochammina inflata	Trilorulina spp.	Quinqueloculina spp.	Quinqueloculina quinquecarinata	Quinqueloculuna cosata	Ammobaculites exilis/dilataus ?	Arenoparrella mexicana	Trochammina inflata	Ammotium/Ammobaculites?	Nonionella	Cibicidoides	Bolivina	Buliminella gracilis	Fursenkoina?	Haynesina germanica	Foram Spp.
	2023	Redfish Bay	1	Port A 2023 GB-14	0	114	30	48	32		0							2			1		1
				GB-14 %s			0.263158	0.421053	0.280702	0	0	0	0	0	0	0	0	0.0175439	0	0	0.00877193	0	0.00877193	0	0
			2	Port A 2023 GB-12	2	300	4	88		14	2	10							2	1	21	152	0		6
				GB-12 %s			0.0133333	0.293333	0	0.0466667	0.00666667	0.0333333	0	0	0	0	0	0	0.00666667	0.00333333	0.07	0.506667	0	0	0.02
		Aransas Bay	3	Port A 2023 GB-10	1	283	121	28	107				4	1					3	0	5	12		1	1
				GB-10 %s			0.427562	0.0989399	0.378092	0	0	0	0.0141343	0.00353357	0	0	0	0	0.0106007	0	0.0176678	0.0424028	0	0.00353357	0.00353357
			4	Port A 2023 GB-9	0	184	131	27	23		0										2	1
				GS-9 %s			0.711957	0.146739	0.125	0	0	0	0	0	0	0	0	0	0	0	0.0108696	0.00543478	0	0	0
			5	Port A 2023 GB-8	0	26	2	24								0
				GS-8 %s			0.0769231	0.923077	0	0	0	0	0	0	0	0	0	0	0	0	0	0	0	0	0
			6	Port A 2023 GB-7	0	177	8	159							1	1	1				1			6
				GB-7 %s			0.0451977	0.898305	0	0	0	0	0	0	0.00564972	0.00564972	0.00564972	0	0	0	0.00564972	0	0	0.0338983	0
			8	Port A 2023 GB-5	2	254	40	154	17	4					5	6					27			1
				GB-5 %s			0.15748	0.606299	0.0669291	0.015748	0	0	0	0	0.019685	0.023622	0	0	0	0	0.106299	0	0	0.00393701	0
		Copano Bay	9	Port A 2023 GB-4	0	305	20	284												0			1
				GB-4 %s			0.0655738	0.931148	0	0	0	0	0	0	0	0	0	0	0	0	0	0	0.00327869	0	0
			11	Port A 2023 GB-2	0	143	8	117	16									1			1
				GB-2 %s			0.0559441	0.818182	0.111888	0	0	0	0	0	0	0	0	0.00699301	0	0	0.00699301	0	0	0	0
	2024	Redfish Bay	1	Port A 2024 GB-16	0	310	98	138	68												4	1	0	1
				GB-16 %s			0.316129	0.445161	0.219355	0	0	0	0	0	0	0	0	0	0	0	0.0129032	0.00322581	0	0.00322581	0
			2	Port A 2024 GB-13	0	207	11	131	2						4						17	39	0	3
				GB-13 %s			0.0531401	0.63285	0.00966184	0	0	0	0	0	0.0193237	0	0	0	0	0	0.0821256	0.188406	0	0.0144928	0
		Aransas Bay	4	Port A 2024 GB-7	0	237	164	48	17	1	3	1							1		2
				GB-7 %s			0.691983	0.202532	0.07173	0.00421941	0.0126582	0.00421941	0	0	0	0	0	0	0.00421941	0	0.00843882	0	0	0	0
			5	Port A 2024 GB-8	0	300	15	208	2	3					4						3	63	0	2
				GB-8 %s			0.05	0.693333	0.00666667	0.01	0	0	0	0	0.0133333	0	0	0	0	0	0.01	0.21	0	0.00666667	0
			7	Port A 2024 GB-21	0	113	6	105	1												1
				GB-21 %s			0.0530973	0.929204	0.00884956	0	0	0	0	0	0	0	0	0	0	0	0.00884956	0	0	0	0
		Copano Bay	8	Port A 2024 GB-22	1	103	13	59	3	1					3	1	4		1		11	2		5
				%s			0.126214	0.572816	0.0291262	0.00970874	0	0	0	0	0.0291262	0.00970874	0.038835	0	0.00970874	0	0.106796	0.0194175	0	0.0485437	0
			9	Port A 2024 GB-23	0	130	13	115	1														1
				GB-23 %s			0.1	0.884615	0.00769231	0	0	0	0	0	0	0	0	0	0	0	0	0	0.00769231	0	0
			10	Port A 2024 G-B24	0	173	9	150		7					0			4			1			2
				GB-24 %s			0.0520231	0.867052	0	0.0404624	0	0	0	0	0	0	0	0.0231214	0	0	0.00578035	0	0	0.0115607	0

### Sheet: uncertainty calc. 2023
	Site	Redfish Bay		Copano Bay				Aransas Bay
	Sample #	GB-12	GB-14	GB-10	GB-2	GB-4	GB-5	GB-7	GB-8	GB-9
	Total Count	300	114	283	143	305	254	177	26	184
	Ammobaculites Count	0	0	0	0	0	5	1	0	0
	% Ammobaculites	0	0	0	0	0	2	0.6	0	0
	% Uncertainty ±	0	0	0	0	0	1.72174	1.13773	0	0
	Ammonia Count	88	80	135	133	284	171	159	24	50
	% Ammonia	29.3	70.2	47.7	93	93.1	67.3	89.8	92.3	27.2
	% Uncertainty ±	5.15038	8.39615	5.81933	4.18195	2.8445	5.76927	4.45869	10.2474	6.4298
	Ammotium Count	0	2	0	1	0	0	0	0	0
	% Ammotium	0	1.8	0	0.7	0	0	0	0	0
	% Uncertainty ±	0	2.44059	0	1.36651	0	0	0	0	0
	Arenoparrella Count	0	0	0	0	0	6	1	0	0
	% Arenoparrella	0	0	0	0	0	2.4	0.6	0	0
	% Uncertainty ±	0	0	0	0	0	1.88222	1.13773	0	0
	Bolivina Count	21	1	5	1	0	27	1	0	2
	% Bolivina	7	0.9	1.8	0.7	0	10.6	0.6	0	1.1
	% Uncertainty ±	2.88726	1.73365	1.54901	1.36651	0	3.78583	1.13773	0	1.5071
	Buliminella Count	152	0	12	0	0	0	0	0	1
	% Buliminella	50.7	0	4.2	0	0	0	0	0	0.5
	% Uncertainty ±	5.65748	0	2.33706	0	0	0	0	0	1.01916
	Cibicidoides Count	1	0	0	0	0	0	0	0	0
	% Cibicidoides	0.3	0	0	0	0	0	0	0	0
	% Uncertainty ±	0.618876	0	0	0	0	0	0	0	0
	Elphidium Count	4	30	121	8	20	40	8	2	131
	% Elphidium	1.3	26.3	42.8	5.6	6.6	15.7	4.5	7.7	71.2
	% Uncertainty ±	1.28182	8.08193	5.76478	3.7685	2.78645	4.47407	3.05406	10.2474	6.5431
	Fursenkoina Count	0	1	0	0	1	0	0	0	0
	% Fursenkoina	0	0.9	0	0	0.3	0	0	0	0
	% Uncertainty ±	0	1.73365	0	0	0.613782	0	0	0	0
	Haynesina Count	0	0	1	0	0	1	6	0	0
	% Haynesina	0	0	0.4	0	0	0.4	3.4	0	0
	% Uncertainty ±	0	0	0.735398	0	0	0.776245	2.66992	0	0
	Nonionella Count	2	0	3	0	0	0	0	0	0
	% Nonionella	0.7	0	1.1	0	0	0	0	0	0
	% Uncertainty ±	0.94345	0	1.21523	0	0	0	0	0	0
	Quinqueloculina Count	10	0	5	0	0	0	0	0	0
	% Quinqueloculina	3.3	0	1.8	0	0	0	0	0	0
	% Uncertainty ±	2	0	1.5	0	0	0	0	0	0
	Triloculina Count	2	0	0	0	0	0	0	0	0
	% Triloculina	0.7	0	0	0	0	0	0	0	0
	% Uncertainty ±	0.94345	0	0	0	0	0	0	0	0
	Trochammina Count	14	0	0	0	0	4	1	0	0
	% Trochammina	4.7	0	0	0	0	1.6	0.6	0	0
	% Uncertainty ±	2.39492	0	0	0	0	1.54311	1.13773	0	0
	Foram Spp. Count	6	0	1	0	0	0	0	0	0
	% Foram Spp.	2	0	0.4	0	0	0	0	0	0
	% Uncertainty ±	1.58425	0	0.735398	0	0	0	0	0	0

### Sheet: uncertainty calc. 2024
	Site	Redfish Bay		Copano Bay			Aransas Bay
	Sample #	GB-13	GB-16	GB-22	GB-23	GB-24	GB-7	GB-8	GB-21
	Total Count	207	310	103	130	173	237	300	113
	Ammobaculites Count	4	0	3	0	0	0	4	0
	% Ammobaculites	1.9	0	2.9	0	0	0	1.3	0
	% Uncertainty ±	1.85987	0	3.24075	0	0	0	1.28182	0
	Ammonia Count	133	206	62	116	150	65	210	106
	% Ammonia	64.3	66.5	60.2	89.2	86.7	27.4	70	93.8
	% Uncertainty ±	6.52695	5.25422	9.45317	5.33554	5.06021	5.67839	5.18567	4.44646
	Ammotium Count	0	0	0	0	4	0	0	0
	% Ammotium	0	0	0	0	2.3	0	0	0
	% Uncertainty ±	0	0	0	0	2.2338	0	0	0
	Arenoparrella Count	0	0	1	0	0	0	0	0
	% Arenoparrella	0	0	1	0	0	0	0	0
	% Uncertainty ±	0	0	1.92156	0	0	0	0	0
	Bolivina Count	17	4	11	0	1	2	3	1
	% Bolivina	8.2	1.3	10.7	0	0.6	0.8	1	0.9
	% Uncertainty ±	3.73765	1.26097	5.96974	0	1.15081	1.13418	1.12593	1.74131
	Buliminella Count	39	1	2	0	0	0	63	0
	% Buliminella	18.8	0.3	1.9	0	0	0	21	0
	% Uncertainty ±	5.32265	0.608812	2.63663	0	0	0	4.60913	0
	Cibicidoides Count	0	0	0	0	0	0	0	0
	% Cibicidoides	0	0	0	0	0	0	0	0
	% Uncertainty ±	0	0	0	0	0	0	0	0
	Elphidium Count	11	98	13	13	9	164	15	6
	% Elphidium	5.3	31.6	12.6	10	5.2	69.2	5	5.3
	% Uncertainty ±	3.052	5.17543	6.40883	5.1571	3.30856	5.87774	2.46628	4.13076
	Fursenkoina Count	0	0	0	1	0	0	0	0
	% Fursenkoina	0	0	0	0.8	0	0	0	0
	% Uncertainty ±	0	0	0	1.53139	0	0	0	0
	Haynesina Count	3	1	5	0	2	0	2	0
	% Haynesina	1.4	0.3	4.9	0	1.2	0	0.7	0
	% Uncertainty ±	1.60057	0.608812	4.16894	0	1.62257	0	0	0
	Nonionella Count	0	0	1	0	0	1	0	0
	% Nonionella	0	0	1	0	0	0.4	0	0
	% Uncertainty ±	0	0	0	0	0	0	0	0
	Quinqueloculina Count	0	0	0	0	0	1	0	0
	% Quinqueloculina	0	0	0	0	0	0.4	0	0
	% Uncertainty ±	1.5	2	0	0	0	0	0	0
	Triloculina Count	0	0	0	0	0	3	0	0
	% Triloculina	0	0	0	0	0	1.3	0	0
	% Uncertainty ±	0	0	0	0	0	1.44216	0	0
	Trochammina Count	0	0	5	0	7	1	3	0
	% Trochammina	0	0	4.9	0	4	0.4	1	0
	% Uncertainty ±	0	0	4.16894	0	2.92011	0.803603	0	0
	Foram Spp. Count	0	0	0	0	0	0	0	0
	% Foram Spp.	0	0	0	0	0	0	0	0
	% Uncertainty ±	0	0	0	0	0	0	0	0

### Sheet: grain size
	Bay	Station & Sample #	Latitude	Longitude	Salinity (‰)	wt% clay	wt% silt	wt% sand	wt% gravel
	Redfish Bay	STATION 1
		PortA2023 GB-14	27.8979	-97.1374	29	21.46	0	48.96	29.97
		PortA2024 GB-16	27.8976	-97.1313	25	6.34	0.98	83.51	8.83
		STATION 2
		PortA2023 GB-12	27.8991	-97.0948	30	24.99	0.35	74.66	0
		PortA2024 GB-13	27.8991	-97.0947	25	7.12	17.81	75.07	0
	Aransas Bay	STATION 3
		PortA2023 GB-10	27.914	-97.0616	30	15.46	0	60.32	24.44
		STATION 4
		PortA2023 GB-9	27.9424	-97.0402	30	7.05	2.45	88.32	2.18
		PortA2024 GB-7	27.9425	-97.0403	25	2.55	0.15	87.65	9.65
		STATION 5
		PortA2023 GB-8	27.9747	-97.0239	30	7.62	76.15	16.23	0
		PortA2024 GB-8	27.9747	-97.0239	24	19.36	56.58	22.39	1.68
		STATION 6
		PortA2023 GB-7			30	38.85	53.65	7.49	0
		PortA2024 GB-9	28.0375	-96.9827	27	10.92	40.76	44.04	3.98
		STATION 7
		PortA2024 GB-21	28.1155	-97.0143	27	15.26	84.24	0.5	0
	Copano Bay	STATION 8
		PortA2023 GB-5	28.1414	-97.0418	30	1.94	8.72	87.13	2.21
		PortA2024 GB-22	28.1415	-97.042	27.5	0	17.12	84.65	0
		STATION 9
		PortA2023 GB-4	28.1149	-97.0685	30	12.94	67.29	19.77	0
		PortA2024 GB-23	28.115	-97.0685	27	9.38	80.12	10.63	0
		STATION 10
		PortA2024 GB-24	28.0993	-97.1016	27	no data
		STATION 11
		PortA2023 GB-2	28.0743	-97.1371	28	18.25	54.74	26	1.01

### Sheet: Counts from Parker et al., 1953
	Digitized counts from Parker, F. L., Phleger, F. B., & Peirson, J. F. (1953). Ecology of foraminifera from San Antonio Bay and environs, southwest Texas. Cushman Foundation for Foraminiferal Research Special Publication 2, 75pp.
	values are percentage of the total population (living + dead). It's possible there were typos copying from the blurry scanned image of the datatable.
	Location	COPANO BAY																ARANSAS BAY
	Station	1	2	3	4	5	6	7	8	9	10	11	12	13	14	15	16	2	3	4	5	6	8	9	10	11	12	13	14	15	16	18	19	25	26	27	28	30	31	32	33	34	35	36	37
	TOTAL POPULATION >149 microns	4500	4400	1350	3700	2400	3800	340	390	380	510	210	15200	6800	1350	1450	2500	850	10700	8900	6900	480	470	110	16	83	800	2300	1200	300	1300	1250	280	720	75	720	9900	110	12700	58	4500	1400	3400	2500	4800
	Ammobaculites diletatus	16			3	1	1	21	4	1	0.2	12			0.6	0.3	6	0.5	2	1	0.5	0.2	2	18		4	0.3	2	4		14	5				0.3	0.2		0.3		3	1	3		0.7
	A. salsum and variants	60	13	3	7	15	9	6	3	9	1	13	3	6	24	15	34	1	6	10	3	1	29	5		3	8	14	7	0.6	3	3	4	0.8	1	10	0.8	1	1	13	4	2	5	3	0.7
	A. sp. A							0.3											0.3
	A. sp. B		0.7			0.3
	Ammoscalaria pseudospiralis				4	4	1	0.3	0.5										0.6	0.2								0.6				1		3	1		1		0.5					5
	Bigerina irregularis																																1						0.3
	Bolivina striatula								0.3									0.2				0.2				1								0.1											0.3
	Cibidina strattoni																															0.3		0.3				1	0.8						0.3
	Disccorbis floridana																																												0.3
	Elphidium delicatulum																		0.1		0.2													0.5			0.5					0.3			0.7
	E. discaidale				1																										0.3		7					1	2						3
	E. incertum mexicanum																														0.6			0.3				3	1					0.3	1
	E. galvestonensis		0.7		0.2		0.2											0.2		0.2		0.2										1		0.1		2	0.2	1							2
	E. gunteri	5	3	29	21	21	20	15	26	12	12	12	25	23	10	8	6	9	25	21	28	18	13	32	13	25	41	42	41	35	34	12	16	28	32	30	27	33	46	43	27	39	30	40	26
	E. c.f. kaebaeense	0.4		1	1	0.3	0.4			0.5	0.2		0.2						0.4		0.5		0.2							0.3	0.3		1	0.7		1	0.5	1	0.5		0.4			0.3	3
	E. matagordanum	0.7	2	2	5	1	1	1	0.3	1	1	5	1	1	1	0.6		20	5	4	5	4	2	1		2	2	3	5	10	3	4	3	3	7	3	7	6	1		4	4	4	2	2
	E. poeyanum	0.4	1	8	4	1	1		1	3	1	2	0.4	1	1	3	0.3	21	7	9	4	14	9		13	7	9	2	5	3	2	5	1	6		1	8	3	0.8		5	4	7	3	3
	E. c.f. tumidum				0.4							1	0.8		0.3	0.6		0.6	0.3	0.2	0.5		0.2					0.3	0.3				3		1	5	6						0.2	0.3	0.7
	Massilina protea																														0.3	0.6
	Miliammina fusca																															0.3
	Miliolidae			0.3	0.2																													0.6			0.3		0.6
	Nonionella opima																																										0.2
	Palmerinella palmerae	0.4			0.2																	0.4							0.3		1	0.3		0.3		0.3	0.2				1
	Quinqueloculina cultrata												0.2					0.2				0.4
	Q. funafutiensis						0.2															0.4	1		13	2	0.5	0.3						1			0.6	1	0.8			0.3		1	1
	Q. poeyana																														0.3	29		0.1					0.8	7	1		0.2	0.3	3
	Q. rhodiensis							0.3					0.2					0.2	0.3	0.2		1	0.7											2	1		1	4	0.5			0.3		1	2
	Q. seminulum																															0.3							0.5						0.3
	Q. wiesneri																0.3															0.3	4	0.1			0.2							0.6
	Ruessella atlantica																																											0.3
	"Rotalia" beccarii variant A	11	55	43	47	43	46	28	15	48	79	43	64	65	53	58	46	20	38	39	50	39	17	7	25	33	18	19	22	45	34	33	45	32	45	41	32	37	38	33	44	33	31	32	42
	"R." beccarrii variant B	5	5	12	13	12	17	27	49	25	5	17	5	3	10	14	7	27	12	14	6	18	25	38	37	18	19	14	14	6	6	5	10	16	8	8	15	7	4	3	10	15	18	8	6
	"R." beccarrii variant C			1	3	2	1	1	0.3	0.8	0.8			0.7		0.8		1	1	1	1		1			4	1	1	2		0.3	0.6		4	1	2	3	1	0.3		0.4	0.8	0.7	0.3	0.3
	"R." pauciloculata			0.3
	"R." ralshouseni																																						0.3
	Textularia c.f. mayari																												0.3
	Triloculina sidebottomi		0.4		0.4		0.2			0.3				0.2					0.4	0.2	0.5	3					0.8	1				0.6		1	3	0.5	1						0.7	3	1
	Triloculinella obliquinada	0.7		0.3																													1												3
	TOTAL POPULATION 149-74 microns	9300	4900	3200	9200	3700	5600	1400	2900	1300	970	600	7300	12800	2300	1850	7500	7400	13400	1300	6000	2000	5200	420	43	270	1700	4000	7300	3600	1800	4700	675	6200	74	800	20100	68	7600	47	8300	3200	8000	13600	9700
	Ammobaculites (juvenile)	61	14	4	11	12	10	43	14	9	3	23	4	10	27	13	35	9	15	15	11	4	27	27	5	6	14	13	12	3	8	3		2	5	11	3	4	3	4	16	7	12	7	2
	Bolivina striatula	0.7		1	0.7	1		1										1		0.7		0.2		0.7	2		0.2	0.4	0.4	1				1		0.5	0.6				0.4	0.5		1
	Buliminella elegantissima				0.2													0.1									0.2									0.3						0.5	1	0.5	0.7
	Cibicidina strattoni																																												0.7
	Disccorbis floridana																	0.8			0.3						0.2		0.2
	Elphidium (juvenile)	12	40	38	39	29	34	17	36	26	17	24	32	29	17	20	11	34	33	30	36	34	35	29	32	38	46	58	59	58	49	52	52	41	47	41	35	46	43	28	45	57	42	35	37
	Gaudryina exilis			0.5			0.1											0.1						0.5			0.2																0.4	1
	Lagenidae																	0.3		2		2	2	1		0.4	0.2		0.4							0.5			2
	Miliammina fusca						0.1											0.1																		0.5
	Miliolidae (juvenile)	3	1	1	1	1	0.3		0.8	1		0.5	2		0.7		7	0.4	1	0.7	2	9	2	9		3	3	3	1		4	3	9	4	5	2	6	21	5	30	3	1	2	11	18
	Nonionella (juvenile)																	0.1													0.4	0.7
	Palmerinella palmerae	1	0.3	1			0.4		0.3									0.1	1	0.7	0.8	1	1	1			3	2	3	2	4					0.8					5		0.4	0.5	0.7
	Reophax nana	0.7					0.1											0.2
	"Rotalia" (juvenile)	21	45	54	48	57	55	38	48	64	79	53	62	61	55	67	47	53	49	53	50	50	35	31	61	52	33	23	24	36	34	41	39	52	43	43	55	28	47	38	31	34	42	44	41
